# Prefoldin 5 is a microtubule-associated protein that suppresses Tau-aggregation and neurotoxicity

**DOI:** 10.1101/2024.10.14.618171

**Authors:** Anjali Bisht, Srikanth Pippadpally, Snehasis Majumder, Athulya T Gopi, Abhijit Das, Chandan Sahi, Mani Ramaswami, Vimlesh Kumar

**Affiliations:** Department of Biological Sciences, Indian Institute of Science Education and Research (IISER) Bhopal, Academic Building 3, Bhauri, Bhopal-462 066, Madhya Pradesh, India; Department of Bioscience and Biotechnology, Indian Institute of Technology Kharagpur, Kharagpur-731302, Midnapore Sadar, India; Trinity College Institute of Neuroscience (TCIN), University of Dublin 2, Ireland

**Keywords:** Neurodegeneration, Tauopathy, Chaperones, Prefoldin, Pfdn5, Microtubules, Synaptic growth, Eye degeneration, *Drosophila*, Learning and memory

## Abstract

Tauopathies represent a major class of neurodegenerative disorders associated with intracellular aggregates of the microtubule-associated protein Tau. To identify molecular modulators of Tau toxicity, we used a genetic screen to identify protein chaperones whose RNAi-mediated knockdown could modulate hTau^V337M^-induced eye-ommatidial degeneration in *Drosophila*. This screen identified the Prefoldins Pfdn5 and Pfdn6 as strong modifiers of hTau^V337M^ cytotoxicity. Consistent with the known function of Pfdn as a cotranslational chaperone for tubulin, *Pfdn5* mutants showed substantially reduced levels of tubulin monomer. However, additional microtubule-related functions were indicated by the robust unexpected association of Pfdn5 with axonal microtubules *in vivo,* as well as binding with stabilized microtubules in biochemical assays. Loss of Pfdn5 resulted in neuromuscular junctions (NMJ) defects similar to those previously described in hTau-expressing flies: namely, increased supernumerary boutons and fewer microtubule loops within mature presynaptic boutons. Significantly, synaptic phenotypes caused by hTau^V337M^ overexpression were also strongly enhanced in a *Pfdn5* mutant background. Consistent with a role in modulating Tau toxicity, not only did loss of *Pfdn5* result in increased accumulations of Tau-aggregates in hTau^V337M^ expressing neurons, but also neuronal overexpression of Prefoldin strikingly ameliorated age-dependent neurodegeneration and memory deficits induced by pathological hTau. Together, these and other observations described herein: (a) provide new insight into Prefoldin-microtubule interactions; (b) point to essential posttranslational roles for Pfdn5 in controlling Tau-toxicity *in vivo*; and (c) demonstrate that Pfdn5 overexpression is sufficient to restrict Tau-induced neurodegeneration.
