## Supplemental Table_3 for "Prefoldin 5 is a microtubule-associated protein that suppresses Tau-aggregation and neurotoxicity"

### Sheet: Sheet1
	Supplemental Table 3: The table shows details of the RNAi lines used againist the cytoskeleton-regulatory chaperones. The primer sequences shows the target sequence of the RNAi in the respective mRNA. The information is obtained from https://www.flyrnai.org/up-torr/
	S.No.	Name of the line	Forward primer (5' - 3')	Reverse primer (5'-3')	Product length (bp)	Predicted off targets	Information
	1	Pfdn5 (KK100796)	GGAGCAGATCGAGAAAATCG	TTCCGTGTCTCGTGTCTCTG	182	3	The product includes the intronic region of the Pfdn5 gene. Targets at the C-terminal of the mRNA.
	2	Pfdn5 (GD29812)	CGCGAATTCGAGATTACCAACGTACAGGACTCGC	GCGTCTAGACTTTTCAATGTAGTAGCCGGTGCCG	210	0	The RNAi targets only the exons from 100bp to 310bp of mRNA.
	3	Pfdn5 (BL67815)	TCGACGCTTCACGGCTGTCAA		21	0	This is a short hairpin RNAi of Pfdn5 cloned into the VALIUM20 vector. Targets in similar site as GD29812)
	4	Pfdn4 (BL77412)	CACGAACAAAGTGTTCCAGAA		21	0	This is a short hairpin RNAi of Pfdn4 cloned into the VALIUM20 vector. Targets at the N-terminal of the mRNA
	5	Pfdn6 (BL65365)	CAAGAAGAGCGCAGCGTTGTA		21	0	This is a short hairpin RNAi of Pfdn4 cloned into the VALIUM20 vector. Targets at the start site.
	6	Pfdn6 (GD34204)	CGCGAATTCTGCAGGCCGAGATTGAGTCGT	GCGTCTAGACACCTGACACTGCTGTTGGTACTTGG	326	0	Product includes only the exons from 35bp to 360bp. It targets the whole mRNA of Pfdn6
	7	Pfdn6 (KK101541)	TGAACGAGAACAAGTGCGTC	TTGGAGATGTACTCGATGCG	145	0	Product includes only the exons from 149bp to 263bp. This targets the middle region of the Pfdn6 mRNA, which is also part of the GD34204 target region.
	8	TBCE (BL34537)			503	0	A hairpin RNAi construct targeting nucleotides 337–842 of the GenBank sequence NM_136353 (Jin et al., 2009, Development).
	9	CCT5 (BL41818)	CAAGATGATACTCAAGATCGA		21		This is a short hairpin RNAi of CCT5 cloned into the VALIUM22 vector. Targets at the C-terminal of the mRNA
	10	CCT7 (BL34931)	CTGTATATGTTTAATAATAAA		21		This is a short hairpin RNAi of CCT7 cloned into the VALIUM20 vector.
